# Tumor-on-a-chip platform to interrogate the role of macrophages in tumor progression

**DOI:** 10.1101/2020.05.27.119636

**Authors:** Ye Bi, Venktesh S. Shirure, Ruiyang Liu, Cassandra Cunningham, Li Ding, J. Mark Meacham, S. Peter Goedegebuure, Steven C. George, Ryan C. Fields

## Abstract

Tumor-infiltrating leukocytes, in particular macrophages, play an important role in tumor behavior and clinical outcome. The spectrum of macrophage subtypes ranges from antitumor “M1”-type to protumor “M2”-type macrophages. Tumor-associated macrophages (TAMs) typically display phenotypic features of both M1 and M2, and the population distribution is thought to be dynamic and evolve as the tumor progresses. However, our understanding of how TAMs impact the tumor microenvironment remains limited by the lack of appropriate 3D in vitro models that can capture cell to cell dynamics at high spatial and temporal resolution. Using our recently developed micro-physiological “tumor-on-a-chip” (TOC) device, we present here our findings on the impact of defined macrophage subsets on tumor behavior. The TOC device design contains three adjacent and connected chambers in which both the upper and lower chambers are loaded with tumor cells while the central chamber contains a dynamic, perfused, living microvascular network. Introduction of human pancreatic or colorectal cancer cells together with M1-polorized macrophages significantly inhibited tumor growth and tumor-induced angiogenesis. Protein analysis and antibody-based neutralization studies confirmed that these effects were mediated through production of chemokines CXCL9, CXCL10, and CXCL11. By contrast, M2-macrophages mediated increased tumor cell migration into the vascularized chamber and did not inhibit tumor growth or angiogenesis. In fact, single-cell RNA-sequencing showed that M2 macrophages further segregated endothelial cells into two distinct subsets, corresponding to static cells in vessels versus active cells involved in angiogenesis. The impact of M2 macrophages was mediated mostly by production of MMP7 and ANGPT2. In summary, our data demonstrate the utility of the TOC device to mechanistically probe biological questions in a 3D *in vitro* microenvironment.

**Insight Box:** Macrophages in the tumor microenvironment are key determinants of tumor behavior and clinical outcome. The macrophage subset composition and its functional impact change as tumors progress or during treatment, but adequate models to study this are lacking. We developed a tumor-on-a-chip model of perfused 3D tumor growth to probe the impact of defined macrophage subsets. Our data is consistent with previously described macrophage activity in the tumor microenvironment, and provides potential new molecular targets. Herein, we demonstrate feasibility of probing immuno-oncology questions in a 3D *in vitro* microenvironment and at a spatiotemporal resolution.
