## Supplementary material for "Tumor-on-a-chip platform to interrogate the role of macrophages in tumor progression": Table S1

### Sheet: M1 vs M2
Assay	CRC663+THP1 M1	CRC663+THP1 M2	NPX Difference	Fold change
ADA	0.966407	1.16912	-0.20271	0.868917
ANG-1	2.63316	2.93155	-0.298383	0.813163
ANGPT2	-0.21699	2.46608	-2.68307	0.15571
CASP-8	1.46808	1.59673	-0.128653	0.914685
CCL19	0.25177	-0.03123	0.283	1.21672
CCL20	3.63257	3.82652	-0.193947	0.874211
CCL23	1.01972	0.700057	0.319667	1.24804
CCL3	7.16138	8.47785	-1.31647	0.401516
CCL4	3.85485	3.69205	0.162807	1.11946
CD4	1.30876	1.35228	-0.0435133	0.970289
CD40	4.53584	4.82445	-0.288613	0.818689
CD70	1.95926	2.17816	-0.218903	0.859218
CSF-1	0.832487	2.11928	-1.2868	0.40986
CXCL1	12.6826	13.079	-0.396397	0.759754
CXCL10	5.86851	-0.252377	6.12088	69.5936
CXCL11	2.84127	1.25262	1.58865	3.00768
CXCL13	0.371633	-0.210923	0.582557	1.4975
CXCL5	10.9185	11.5746	-0.656033	0.634621
CXCL9	5.58158	-0.0432533	5.62483	49.3449
DCN	1.55084	2.04094	-0.4901	0.711976
EGF	13.0168	13.0941	-0.07735	0.947797
FASLG	0.23099	0.864813	-0.633823	0.644466
FGF2	0.53634	0.415523	0.120817	1.08735
Gal-1	3.66029	4.27809	-0.6178	0.651664
Gal-9	4.432	5.38413	-0.95213	0.516869
HGF	5.46413	5.70139	-0.23726	0.848355
HO-1	4.39003	5.31555	-0.925513	0.526493
IL10	0.460657	0.104463	0.356193	1.28004
IL13	0.345167	1.17713	-0.831963	0.561764
IL18	0.10317	0.00433333	0.0988367	1.07091
IL6	11.3642	12.1519	-0.787713	0.579261
IL7	0.363357	0.340843	0.0225133	1.01573
IL8	14.6163	14.7612	-0.14487	0.904461
MCP-1	13.6747	13.9759	-0.301217	0.811568
MCP-2	6.74992	3.95192	2.79799	6.95472
MCP-3	7.52544	7.23164	0.2938	1.22586
MCP-4	2.21014	2.07452	0.135613	1.09856
MMP12	2.11014	2.84983	-0.739683	0.598871
MMP7	1.07573	3.95678	-2.88104	0.135744
PDGF subunit B	1.32219	1.45537	-0.133183	0.911817
PD-L1	0.57755	0.300507	0.277043	1.21171
PGF	7.08816	7.79058	-0.702417	0.614542
PTN	1.05	1.12216	-0.0721533	0.951217
TIE2	0.836937	0.71619	0.120747	1.0873
TNFRSF12A	1.56902	1.45145	0.11757	1.08491
TNFRSF21	0.56653	0.563663	0.00286667	1.00199
TNFSF14	0.623697	0.35831	0.265387	1.20196
TWEAK	0.62972	0.653013	-0.0232933	0.983984
VEGFA	3.4367	3.75121	-0.314513	0.804122
VEGFC	1.80681	2.06359	-0.256783	0.836952
